# Enhanced auxin signaling hub triggers root hair growth at moderate low temperature in *Arabidopsis thaliana*

**DOI:** 10.1101/2024.08.15.608078

**Authors:** Victoria Berdion Gabarain, Gerardo Núñez-Lillo, Aleš Pěnčík, Miguel Angel Ibeas, Javier Martínez Pacheco, Leonel Lopez, Mariana Carignani Sardoy, Jia Zhongtao, Ondřej Novák, Ricardo F.H. Giehl, Nicolaus von Wiren, Claudio Meneses, José M. Estevez

**Affiliations:** Fundación Instituto Leloir and IIBBA-CONICET. Av. Patricias Argentinas 435, Buenos Aires C1405BWE, Argentina; Escuela de Agronomía, Facultad de Ciencias Agronómicas y de los Alimentos, Pontificia Universidad Católica de Valparaíso, Calle San Francisco s/n, La Palma, Quillota 2260000, Chile; Laboratory of Growth Regulators, Faculty of Science of Palacký University & Institute of Experimental Botany of the Czech Academy of Sciences, Šlechtitelů 27, CZ-779 00 Olomouc, Czech Republic; ANID - Millennium Science Initiative Program - Millennium Nucleus for the Development of Super Adaptable Plants (MN-SAP), Santiago, Chile; ANID - Millennium Science Initiative Program - Millennium Institute for Integrative Biology (iBio) Santiago, Chile; Centro de Biotecnología Vegetal, Facultad de Ciencias de la Vida, Universidad Andres Bello, Santiago, Chile; College of Resources and Environmental Sciences, National 13 Academy of Agriculture Green Development, China Agricultural University, 14 100193 Beijing, China; Molecular Plant Nutrition, Department of Physiology & Cell Biology, Leibniz Institute of Plant Genetics and Crop Plant Research (IPK), Corrensstr. 3, 06466 Gatersleben, Germany; Departamento de Fruticultura y Enología, Facultad de Agronomía y Sistema Naturales, Pontificia Universidad Católica de Chile, Santiago, Chile; Departamento de Genética Molecular y Microbiología, Facultad de Ciencias Biológicas, Pontificia Universidad Católica de Chile, Santiago, Chile; ANID - Millennium Science Initiative Program - Millennium Institute, Center for Genome Regulation, Santiago, Chile

**Keywords:** Arabidopsis, auxin, low temperature, root hairs

## Abstract

Root hairs (RH) as a mixed tip- and non-tip growing protrusions that develop from root epidermal cells are important for nutrient and water uptake, root anchoring, and interaction with soil microorganisms. Although nutrient availability and temperature are critical interlinked factors for sustained plant growth, the molecular mechanisms underlying their sensing and downstream signaling pathways remain unclear. Here, we identified a moderate low temperature (10°C) condition that triggers a strong RH elongation response involving several molecular components of the auxin pathway. Then, we have determined that auxin biosynthesis carried out by YUCCAs/TAA1, the auxin transport conducted by PIN2/PIN4 and AUX1/PGP4, and the auxin signaling controlled by TIR1/AFB2 coupled to four specific ARFs (ARF6/ARF8 and ARF7/ARF19), are all crucial for the RH response at moderate low temperature. These results uncover the auxin pathway as one central hub under moderate low temperature in the roots to trigger RH growth. Our work highlights the importance of moderate low temperature stimulus as a complex nutritional signal from the media soil into the roots that may be fine-tuned for future biotechnological applications to enhance nutrient uptake.
