## Supplementary Table S1 for "Enhanced auxin signaling hub triggers root hair growth at moderate low temperature in *Arabidopsis thaliana*"

### Sheet: Hoja2
	Table S1. List of auxin related genes
	Geneid	Symbol	Description
	AT1G01335	AREP1	auxin-responsive endogenous peptide protein
	AT1G01550	BPS1	BPS1-like protein (DUF793)
	AT1G04100	IAA10	indoleacetic acid-induced protein 10
	AT1G04240	IAA3, SHY2	AUX/IAA transcriptional regulator family protein
	AT1G04250	AXR3, IAA17	AUX/IAA transcriptional regulator family protein
	AT1G04550	BDL, IAA12	AUX/IAA transcriptional regulator family protein
	AT1G05180	AXR1	NAD(P)-binding Rossmann-fold superfamily protein
	AT1G05630	5PTASE13	Endonuclease/exonuclease/phosphatase family protein
	AT1G05680	UGT74E2	Uridine diphosphate glycosyltransferase 74E2
	AT1G07420	SMO2-1	sterol 4-alpha-methyl-oxidase 2-1
	AT1G08030	AQC1, HPS7, TPST	tyrosylprotein sulfotransferase
	AT1G09700	DRB1, HYL1	dsRNA-binding domain-like superfamily protein
	AT1G12820	AFB3	auxin signaling F-box 3
	AT1G14000	VIK	VH1-interacting kinase
	AT1G15050	IAA34	indole-3-acetic acid inducible 34
	AT1G15580	AUX2-27, IAA5	indole-3-acetic acid inducible 5
	AT1G15690	AVP-3, AVP1, FUGU5, VHP1	Inorganic H pyrophosphatase family protein
	AT1G16510	SAUR41	SAUR-like auxin-responsive protein family
	AT1G16540	ABA3, ACI2, LOS5, SIR3	molybdenum cofactor sulfurase (LOS5) (ABA3)
	AT1G17345	SAUR77	SAUR-like auxin-responsive protein family
	AT1G17730	CHMP1B, VPS46.1	vacuolar protein sorting 46.1
	AT1G18080	ATARCA, RACK1A, SAC53	Transducin/WD40 repeat-like superfamily protein
	AT1G19220	ARF11, ARF19, IAA22	auxin response factor 19
	AT1G19850	ARF5, IAA24, MP	auxin-responsive factor AUX/IAA-like protein
	AT1G20925	PILS1	Auxin efflux carrier family protein
	AT1G22220	AUF2	F-box family protein
	AT1G22530	PATL2	PATELLIN 2
	AT1G23080	PIN7	Auxin efflux carrier family protein
	AT1G23160	GH3.7	Auxin-responsive GH3 family protein
	AT1G25250	IDD16	indeterminate(ID)-domain 16
	AT1G28130	GH3.17, VAS2	Auxin-responsive GH3 family protein
	AT1G29420	SAUR61	SAUR-like auxin-responsive protein family
	AT1G29430	SAUR62	SAUR-like auxin-responsive protein family
	AT1G29440	SAUR63	SAUR-like auxin-responsive protein family
	AT1G29450	SAUR64	SAUR-like auxin-responsive protein family
	AT1G29460	SAUR65	SAUR-like auxin-responsive protein family
	AT1G29490	SAUR68	SAUR-like auxin-responsive protein family
	AT1G29500	SAUR66	SAUR-like auxin-responsive protein family
	AT1G29510	SAUR67	SAUR-like auxin-responsive protein family
	AT1G30330	ARF6	auxin response factor 6
	AT1G31340	NEDD8, RUB1	related to ubiquitin 1
	AT1G31880	BRX, NLM9	DZC (Disease resistance/zinc finger/chromosome condensation-like region) domain containing protein
	AT1G33410	NUP160, SAR1	SUPPRESSOR OF AUXIN RESISTANCE1
	AT1G34170	ARF13	AUXIN RESPONSE FACTOR 13
	AT1G34310	ARF12	auxin response factor 12
	AT1G34390	ARF22	auxin response factor 22
	AT1G34410	ARF21	auxin response factor 21
	AT1G35240	ARF20	auxin response factor 20
	AT1G35520	ARF15	auxin response factor 15
	AT1G35540	ARF14	auxin response factor 14
	AT1G43040	SAUR58	SAUR-like auxin-responsive protein family
	AT1G43950	ARF23	auxin response factor 23
	AT1G47056	VFB1	VIER F-box protein 1
	AT1G48660	-	Auxin-responsive GH3 family protein
	AT1G48670	-	auxin-responsive GH3 family protein
	AT1G51190	PLT2	Integrase-type DNA-binding superfamily protein
	AT1G51950	IAA18	indole-3-acetic acid inducible 18
	AT1G52830	IAA6, SHY1	indole-3-acetic acid 6
	AT1G53940	GLIP2	GDSL-motif lipase 2
	AT1G54990	AXR4, RGR, RGR1	alpha/beta-Hydrolases superfamily protein
	AT1G55320	AAE18	acyl-activating enzyme 18
	AT1G56150	SAUR71	SAUR-like auxin-responsive protein family
	AT1G56650	MYB75, PAP1, SIAA1	production of anthocyanin pigment 1
	AT1G59500	GH3.4	Auxin-responsive GH3 family protein
	AT1G59750	ARF1	auxin response factor 1
	AT1G66270	BGLU21	Glycosyl hydrolase superfamily protein
	AT1G70560	CKRC1, SAV3, TAA1, TIR2, WEI8	tryptophan aminotransferase of Arabidopsis 1
	AT1G70940	PIN3	Auxin efflux carrier family protein
	AT1G71090	PILS2	Auxin efflux carrier family protein
	AT1G72430	SAUR78	SAUR-like auxin-responsive protein family
	AT1G73030	CHMP1A, VPS46.2	SNF7 family protein
	AT1G73590	PIN1	Auxin efflux carrier family protein
	AT1G75580	SAUR51	SAUR-like auxin-responsive protein family
	AT1G75590	SAUR52	SAUR-like auxin-responsive protein family
	AT1G76190	SAUR56	SAUR-like auxin-responsive protein family
	AT1G76520	PILS3	Auxin efflux carrier family protein
	AT1G76530	PILS4	Auxin efflux carrier family protein
	AT1G77110	PIN6	Auxin efflux carrier family protein
	AT1G77690	LAX3	like AUX1 3
	AT1G77850	ARF17	auxin response factor 17
	AT1G78100	AUF1	F-box family protein
	AT1G78380	GST8, GSTU19	glutathione S-transferase TAU 19
	AT1G79130	SAUR40	SAUR-like auxin-responsive protein family
	AT1G80360	ISS1, VAS1	Pyridoxal phosphate (PLP)-dependent transferases superfamily protein
	AT1G80390	IAA15	indole-3-acetic acid inducible 15
	AT1G80680	MOS3, NUP96, PRE, SAR3	SUPPRESSOR OF AUXIN RESISTANCE 3
	AT2G01200	IAA32, MEE10	indole-3-acetic acid inducible 32
	AT2G01420	PIN4	Auxin efflux carrier family protein
	AT2G01940	IDD15, SGR5	C2H2-like zinc finger protein
	AT2G02560	CAND1, ETA2, HVE, TIP120	cullin-associated and neddylation dissociated
	AT2G04160	AIR3	Subtilisin-like serine endopeptidase family protein
	AT2G04550	DSPTP1E, IBR5	indole-3-butyric acid response 5
	AT2G14960	GH3.1	Auxin-responsive GH3 family protein
	AT2G16580	SAUR8	SAUR-like auxin-responsive protein family
	AT2G17500	PILS5	Auxin efflux carrier family protein
	AT2G18010	SAUR10	SAUR-like auxin-responsive protein family
	AT2G18290	APC10, EMB2783	anaphase promoting complex 10
	AT2G20610	ALF1, HLS3, RTY, RTY1, SUR1	Tyrosine transaminase family protein
	AT2G21050	LAX2	like AUXIN RESISTANT 2
	AT2G21200	SAUR7	SAUR-like auxin-responsive protein family
	AT2G21210	SAUR6	SAUR-like auxin-responsive protein family
	AT2G21220	SAUR12	SAUR-like auxin-responsive protein family
	AT2G22670	IAA8	indoleacetic acid-induced protein 8
	AT2G23170	GH3.3	Auxin-responsive GH3 family protein
	AT2G26740	SEH	soluble epoxide hydrolase
	AT2G28085	SAUR42	SAUR-like auxin-responsive protein family
	AT2G28350	ARF10	auxin response factor 10
	AT2G31190	RUS2, WXR1	root UVB sensitive protein (Protein of unknown function, DUF647)
	AT2G31720	-	B3 domain protein (DUF313)
	AT2G31750	UGT74D1	UDP-glucosyl transferase 74D1
	AT2G33230	YUC7	YUCCA 7
	AT2G33310	IAA13	auxin-induced protein 13
	AT2G33830	DRM2	Dormancy/auxin associated family protein
	AT2G33860	ARF3, ETT	auxin-responsive factor AUX/IAA-like protein
	AT2G34650	ABR, PID	Protein kinase superfamily protein
	AT2G34680	AIR9	Outer arm dynein light chain 1 protein
	AT2G36080	ABS2, NGAL1	AP2/B3-like transcriptional factor family protein
	AT2G36210	SAUR45	SAUR-like auxin-responsive protein family
	AT2G36910	ABCB1, PGP1	ATP binding cassette subfamily B1
	AT2G37030	SAUR46	SAUR-like auxin-responsive protein family
	AT2G37630	AS1, ATPHAN, MYB91	myb-like HTH transcriptional regulator family protein
	AT2G38120	AUX1, MAP1, PIR1, WAV5	Transmembrane amino acid transporter family protein
	AT2G39550	ATGGT-IB, GGB, PGGT-I	Prenyltransferase family protein
	AT2G42580	TTL3, VIT	tetratricopetide-repeat thioredoxin-like 3
	AT2G42740	RPL16A	ribosomal protein large subunit 16A
	AT2G44830	AGC1-3, PAX	Protein kinase superfamily protein
	AT2G45000	EMB2766, NUP62	structural constituent of nuclear pore
	AT2G45210	SAG201, SAUR36	SAUR-like auxin-responsive protein family
	AT2G46530	ARF11	auxin response factor 11
	AT2G46690	SAUR32	SAUR-like auxin-responsive protein family
	AT2G46840	DUF4	hypothetical protein (DOMAIN OF UNKNOWN FUNCTION 724 4)
	AT2G46990	IAA20	indole-3-acetic acid inducible 20
	AT2G47000	ABCB4, MDR4, PGP4	ATP binding cassette subfamily B4
	AT2G47750	GH3.9	putative indole-3-acetic acid-amido synthetase GH3.9
	AT3G02260	ASA1, BIG, CRM1, DOC1, LPR1, TIR3, UMB1	auxin transport protein (BIG)
	AT3G03820	SAUR29	SAUR-like auxin-responsive protein family
	AT3G03830	SAUR28	SAUR-like auxin-responsive protein family
	AT3G03840	SAUR27	SAUR-like auxin-responsive protein family
	AT3G03847	SAUR73	SAUR-like auxin-responsive protein family
	AT3G03850	SAUR26	SAUR-like auxin-responsive protein family
	AT3G04730	IAA16	indoleacetic acid-induced protein 16
	AT3G05090	LRS1	Transducin/WD40 repeat-like superfamily protein
	AT3G05630	PDLZ2, PLDP2, PLDZETA2	phospholipase D P2
	AT3G06810	IBR3	acyl-CoA dehydrogenase-like protein
	AT3G07390	AIR12	auxin-induced in root cultures-like protein
	AT3G08510	PLC2	phospholipase C 2
	AT3G10870	MES17	methyl esterase 17
	AT3G11580	NGAL2, SOD7	AP2/B3-like transcriptional factor family protein
	AT3G12830	SAUR72	SAUR-like auxin-responsive protein family
	AT3G15540	IAA19, MSG2	indole-3-acetic acid inducible 19
	AT3G16500	IAA26, PAP1	phytochrome-associated protein 1
	AT3G17185	sORF24, TAS3, TASIR-ARF	other_RNA
	AT3G17600	IAA31	indole-3-acetic acid inducible 31
	AT3G20220	SAUR47	SAUR-like auxin-responsive protein family
	AT3G20840	PLT1	Integrase-type DNA-binding superfamily protein
	AT3G22810	FL2	auxin canalization protein (DUF828)
	AT3G23030	IAA2	indole-3-acetic acid inducible 2
	AT3G23050	AXR2, IAA7	indole-3-acetic acid 7
	AT3G25730	EDF3	ethylene response DNA binding factor 3
	AT3G26810	AFB2	auxin signaling F-box 2
	AT3G27490	GSR1	Cysteine/Histidine-rich C1 domain family protein
	AT3G28860	ABCB19, MDR1, MDR11, PGP19	ATP binding cassette subfamily B19
	AT3G43120	SAUR39	SAUR-like auxin-responsive protein family
	AT3G44610	AGC1-12	Protein kinase superfamily protein
	AT3G45890	RUS1, WXR3	root UVB sensitive-like protein (Protein of unknown function, DUF647)
	AT3G50080	VFB2	VIER F-box protein 2
	AT3G51200	SAUR18	SAUR-like auxin-responsive protein family
	AT3G51240	F3'H, F3H, TT6	flavanone 3-hydroxylase
	AT3G51670	PATL6	SEC14 cytosolic factor family protein / phosphoglyceride transfer family protein
	AT3G51840	ACX4, ATG6, ATSCX	acyl-CoA oxidase 4
	AT3G53250	SAUR57	SAUR-like auxin-responsive protein family
	AT3G53480	ABCG37, PDR9, PIS1	pleiotropic drug resistance 9
	AT3G53970	PTRE1	proteasome inhibitor-like protein
	AT3G59900	ARGOS	auxin-regulated gene involved in organ size
	AT3G61830	ARF18	auxin response factor 18
	AT3G61840	-	auxin response factor, putative (DUF688)
	AT3G61900	SAUR33	SAUR-like auxin-responsive protein family
	AT3G62100	IAA30	indole-3-acetic acid inducible 30
	AT3G62150	ABCB21, PGP21	P-glycoprotein 21
	AT3G62980	TIR1	F-box/RNI-like superfamily protein
	AT3G63300	FKD1	FORKED 1
	AT4G00220	ASL19, JLO, LBD30	Lateral organ boundaries (LOB) domain family protein
	AT4G00880	SAUR31	SAUR-like auxin-responsive protein family
	AT4G02520	ATPM24, ATPM24.1, GST2, GSTF2	glutathione S-transferase PHI 2
	AT4G02570	AXR6, CUL1, ETA1, ICU13	cullin 1
	AT4G02870	-	B3 domain protein
	AT4G02980	ABP, ABP1	endoplasmic reticulum auxin binding protein 1
	AT4G03190	AFB1, GRH1	GRR1-like protein 1
	AT4G03400	DFL2, GH3-10	Auxin-responsive GH3 family protein
	AT4G04950	GRXS17	thioredoxin family protein
	AT4G05630	-	B3 domain protein
	AT4G07400	VFB3	VIER F-box protein 3
	AT4G07410	PCN	Transducin family protein / WD-40 repeat family protein
	AT4G08150	BP, BP1, KNAT1	homeobox knotted-like protein
	AT4G09160	PATL5	SEC14 cytosolic factor family protein / phosphoglyceride transfer family protein
	AT4G09530	SAUR17	SAUR-like auxin-responsive protein family
	AT4G10100	CNX7, SIR5	co-factor for nitrate, reductase and xanthine dehydrogenase 7
	AT4G11260	EDM1, ETA3, RPR1, SGT1B	phosphatase-like protein
	AT4G12110	SMO1-1	sterol-4alpha-methyl oxidase 1-1
	AT4G12410	SAUR35	SAUR-like auxin-responsive protein family
	AT4G12550	AIR1	Auxin-Induced in Root cultures 1
	AT4G13260	YUC2	Flavin-binding monooxygenase family protein
	AT4G13520	SMAP1	small acidic protein 1
	AT4G13750	EMB2597, NOV	Histidine kinase-, DNA gyrase B-, and HSP90-like ATPase family protein
	AT4G13770	CYP83A1, REF2	cytochrome P450, family 83, subfamily A, polypeptide 1
	AT4G14550	IAA14, SLR	indole-3-acetic acid inducible 14
	AT4G14560	AXR5, IAA1	indole-3-acetic acid inducible
	AT4G14740	FL3	auxin canalization protein (DUF828)
	AT4G16420	ADA2B, PRZ1	ADA2 2B
	AT4G16670	FL7	auxin canalization protein (DUF828)
	AT4G17350	FL5	auxin canalization protein (DUF828)
	AT4G22620	SAUR34	SAUR-like auxin-responsive protein family
	AT4G22756	SMO1-2	sterol C4-methyl oxidase 1-2
	AT4G23980	ARF9	auxin response factor 9
	AT4G24390	AFB4	RNI-like superfamily protein
	AT4G24500	RON3, SIC, WARP2	hydroxyproline-rich glycoprotein family protein
	AT4G27260	GH3.5, WES1	Auxin-responsive GH3 family protein
	AT4G28640	IAA11	indole-3-acetic acid inducible 11
	AT4G28720	CKRC2, YUC8	Flavin-binding monooxygenase family protein
	AT4G29080	IAA27, PAP2	phytochrome-associated protein 2
	AT4G30080	ARF16	auxin response factor 16
	AT4G30520	CIK3, SARK	Leucine-rich repeat protein kinase family protein
	AT4G31320	SAUR37	SAUR-like auxin-responsive protein family
	AT4G31500	ATR4, CYP83B1, RED1, RNT1, SUR2	cytochrome P450, family 83, subfamily B, polypeptide 1
	AT4G31640	-	transcriptional factor B3 family protein
	AT4G31660	-	AP2/B3-like transcriptional factor family protein
	AT4G31680	-	Transcriptional factor B3 family protein
	AT4G31690	-	transcriptional factor B3 family protein
	AT4G31820	ENP, MAB4, NPY1	Phototropic-responsive NPH3 family protein
	AT4G32280	IAA29	indole-3-acetic acid inducible 29
	AT4G32540	YUC, YUC1	Flavin-binding monooxygenase family protein
	AT4G32810	CCD8, MAX4	carotenoid cleavage dioxygenase 8
	AT4G33210	SLOMO	F-box family protein
	AT4G33280	-	AP2/B3-like transcriptional factor family protein
	AT4G34300	-	Cupredoxin superfamily protein
	AT4G34410	ERF109, RRTF1	redox responsive transcription factor 1
	AT4G34750	SAUR49	SAUR-like auxin-responsive protein family
	AT4G34760	SAUR50	SAUR-like auxin-responsive protein family
	AT4G34770	SAUR1	SAUR-like auxin-responsive protein family
	AT4G34780	SAUR2	SAUR-like auxin-responsive protein family
	AT4G34800	SAUR4	SAUR-like auxin-responsive protein family
	AT4G34810	SAUR5	SAUR-like auxin-responsive protein family
	AT4G36110	SAUR9	SAUR-like auxin-responsive protein family
	AT4G36800	RCE1	RUB1 conjugating enzyme 1
	AT4G37390	AUR3, BRU6, GH3-2, GH3.2, YDK1	Auxin-responsive GH3 family protein
	AT4G37770	ACS8	1-amino-cyclopropane-1-carboxylate synthase 8
	AT4G38825	SAUR13	SAUR-like auxin-responsive protein family
	AT4G38840	SAUR14	SAUR-like auxin-responsive protein family
	AT4G38850	SAUR-AC1, SAUR15	SAUR-like auxin-responsive protein family
	AT4G38860	SAUR16	SAUR-like auxin-responsive protein family
	AT4G39403	PLS	polari
	AT5G01240	LAX1	like AUXIN RESISTANT 1
	AT5G01270	CPL2	carboxyl-terminal domain (ctd) phosphatase-like 2
	AT5G01830	SAUR21	ARM repeat superfamily protein
	AT5G01990	PILS6	Auxin efflux carrier family protein
	AT5G02130	NDP1, SSR1	Tetratricopeptide repeat (TPR)-like superfamily protein
	AT5G05730	AMT1, ASA1, JDL1, TRP5, WEI2	anthranilate synthase alpha subunit 1
	AT5G06140	SNX1	sorting nexin 1
	AT5G10510	AIL6, PLT3	AINTEGUMENTA-like 6
	AT5G10990	SAUR69	SAUR-like auxin-responsive protein family
	AT5G11320	YUC4	Flavin-binding monooxygenase family protein
	AT5G13320	GDG1, GH3.12, PBS3, WIN3	Auxin-responsive GH3 family protein
	AT5G13350	-	Auxin-responsive GH3 family protein
	AT5G13360	-	Auxin-responsive GH3 family protein
	AT5G13370	GH3.15	Auxin-responsive GH3 family protein
	AT5G13380	-	Auxin-responsive GH3 family protein
	AT5G13930	CHS, TT4	Chalcone and stilbene synthase family protein
	AT5G14090	LAZY1	regulator of nonsense transcript protein
	AT5G15100	PIN8	Auxin efflux carrier family protein
	AT5G16530	PIN5	Auxin efflux carrier family protein
	AT5G17300	RVE1	Homeodomain-like superfamily protein
	AT5G18010	SAUR19	SAUR-like auxin-responsive protein family
	AT5G18020	SAUR20	SAUR-like auxin-responsive protein family
	AT5G18030	SAUR21	SAUR-like auxin-responsive protein family
	AT5G18050	SAUR22	SAUR-like auxin-responsive protein family
	AT5G18060	SAUR23	SAUR-like auxin-responsive protein family
	AT5G18080	SAUR24	SAUR-like auxin-responsive protein family
	AT5G18320	PUB46	ARM repeat superfamily protein
	AT5G18330	PUB47	ARM repeat superfamily protein
	AT5G19530	ACL5	S-adenosyl-L-methionine-dependent methyltransferases superfamily protein
	AT5G20570	HRT1, RBX1, ROC1	RING-box 1
	AT5G20730	ARF7, BIP, IAA21, IAA23, IAA25	auxin-responsive factor AUX/IAA-like protein
	AT5G20810	SAUR70	SAUR-like auxin-responsive protein family
	AT5G20820	SAUR76	SAUR-like auxin-responsive protein family
	AT5G20990	B73, CHL6, CNX, CNX1, SIR4	molybdenum cofactor biosynthesis enzyme CNX1 (CNX1)
	AT5G24520	TTG, TTG1, URM23	Transducin/WD40 repeat-like superfamily protein
	AT5G25620	YUC6	Flavin-binding monooxygenase family protein
	AT5G25890	IAA28, IAR2	indole-3-acetic acid inducible 28
	AT5G27780	SAUR75	SAUR-like auxin-responsive protein family
	AT5G37020	ARF8	auxin response factor 8
	AT5G38030	DTX30	MATE efflux family protein
	AT5G40190	-	RNA ligase/cyclic nucleotide phosphodiesterase family protein
	AT5G42410	SAUR43	SAUR-like auxin-responsive protein family
	AT5G43700	ATAUX2-11, IAA4	AUX/IAA transcriptional regulator family protein
	AT5G43870	FL1	auxin canalization protein (DUF828)
	AT5G43890	SUPER1, YUC5	Flavin-binding monooxygenase family protein
	AT5G45550	MOB1-like, MOB1A	Mob1/phocein family protein
	AT5G47440	FL6	auxin canalization protein (DUF828)
	AT5G48930	HCT	hydroxycinnamoyl-CoA shikimate/quinate hydroxycinnamoyl transferase
	AT5G49980	AFB5	auxin F-box protein 5
	AT5G50760	SAUR55	SAUR-like auxin-responsive protein family
	AT5G51470	-	Auxin-responsive GH3 family protein
	AT5G54510	DFL1, GH3.6	Auxin-responsive GH3 family protein
	AT5G55910	AGC1-1, D6PK	D6 protein kinase
	AT5G57090	AGR, AGR1, EIR1, MM31, PIN2, WAV6	Auxin efflux carrier family protein
	AT5G57390	AIL5, CHO1, EMK, PLT5	AINTEGUMENTA-like 5
	AT5G57420	IAA33	indole-3-acetic acid inducible 33
	AT5G57770	FL8	auxin canalization protein (DUF828)
	AT5G60450	ARF4	auxin response factor 4
	AT5G62000	ARF1-BP, ARF2, HSS, ORE14	auxin response factor 2
	AT5G63310	NDPK IA, NDPK IA IA, NDPK1A, NDPK2	nucleoside diphosphate kinase 2
	AT5G65510	AIL7, PLT7	AINTEGUMENTA-like 7
	AT5G65670	IAA9	indole-3-acetic acid inducible 9
	AT5G65980	PILS7	Auxin efflux carrier family protein
	AT5G66260	SAUR11	SAUR-like auxin-responsive protein family
	AT5G67060	HEC1	basic helix-loop-helix (bHLH) DNA-binding superfamily protein
	AT5G67250	SKIP2, VFB4	SKP1/ASK1-interacting protein 2
