## Supplementary Table S2 for "Enhanced auxin signaling hub triggers root hair growth at moderate low temperature in *Arabidopsis thaliana*"

### Sheet: GO
	Table SX. Candidate genes associated with auxin pathways were classified into four clusters based on their expression patterns.
	Geneid	Cluster	Symbol	Description	Col-0												rsl2/rsl4
					Basal 22ºC				2h at 10ºC				6h at 10ºC				Basal 22ºC				2h at 10ºC				6h at 10ºC
	AT1G04240	cluster1	SHY2	AUX/IAA transcriptional regulator family protein	14.9539	14.8378	14.9568		8.58367	7.08348	7.40652		12.0705	11.5665	13.6509		11.7675	10.1407	10.859		8.15018	6.49957	7.5294		13.0101	12.935	9.98572
	AT1G28130	cluster1	GH3.17, VAS2	Auxin-responsive GH3 family protein	97.1121	130.152	129.804		77.6944	67.281	66.4126		64.5634	71.4142	70.9793		89.3165	84.5709	66.9055		51.156	51.7817	51.7061		43.7128	35.1537	50.206
	AT1G47056	cluster1	VFB1	VIER F-box protein 1	14.4748	16.5593	15.3472		11.8494	11.1692	12.6231		10.4986	10.9316	11.508		16.4342	14.265	13.4862		12.2524	12.3545	13.8677		9.998	10.8405	11.5945
	AT1G48670	cluster1	-	auxin-responsive GH3 family protein	5.22	5.19186	4.58707		4.2808	4.15822	3.76478		2.89132	3.61626	3.88891		3.97459	5.70114	4.31295		4.04792	4.21666	3.72216		2.48052	3.08515	3.18988
	AT1G59750	cluster1	ARF1	auxin response factor 1	81.7295	80.5285	84.9095		75.7084	77.7733	78.0761		71.0758	70.7517	67.011		79.3801	75.8373	73.8894		74.7644	71.8444	73.4436		67.1765	69.0338	69.3175
	AT1G71090	cluster1	PILS2	Auxin efflux carrier family protein	27.3861	30.632	31.7191		30.1201	25.1427	29.5769		22.3445	23.1882	20.8202		31.5957	30.5921	28.3298		25.6731	25.3805	23.8218		19.9454	18.8223	17.5027
	AT1G72430	cluster1	SAUR78	SAUR-like auxin-responsive protein family	36.6156	41.1523	39.9416		32.2825	33.2416	34.9903		31.1588	30.752	28.7303		30.3676	31.1986	27.3227		27.928	29.4898	31.096		22.4006	23.4075	31.1776
	AT2G01940	cluster1	IDD15, SGR5	C2H2-like zinc finger protein	3.65652	3.33372	4.02588		3.19957	2.99779	2.73131		2.58253	2.56727	2.51324		3.63965	3.2266	3.56859		3.1514	2.87377	2.46726		2.25271	2.20772	2.63512
	AT2G04550	cluster1	DSPTP1E, IBR5	indole-3-butyric acid response 5	18.8626	21.6692	18.7143		15.7551	15.0373	15.7481		14.3162	14.5479	15.9789		20.6544	20.0146	19.5725		16.1102	16.9472	14.1229		14.8578	14.7465	15.0895
	AT2G17500	cluster1	PILS5	Auxin efflux carrier family protein	427.838	605.644	606.03		394.43	336.163	311.492		493.769	481.211	530.823		337.75	318.148	210.459		203.809	218.514	191.213		294.169	258.955	249.365
	AT2G31190	cluster1	RUS2, WXR1	root UVB sensitive protein (Protein of unknown function, DUF647)	14.6513	13.3349	13.2244		10.0621	11.7252	10.1132		7.46689	9.22008	7.40745		12.0577	13.9253	13.4205		10.0791	10.1254	10.103		6.60628	8.15159	7.10095
	AT2G33830	cluster1	DRM2	Dormancy/auxin associated family protein	335.416	619.143	474.054		216.048	233.9	305.365		46.3453	38.0674	39.7622		548.203	296.192	273.27		176.451	138.801	133.615		20.6288	25.8417	26.0183
	AT2G39550	cluster1	ATGGT-IB, GGB, PGGT-I	Prenyltransferase family protein	26.9574	30.55	29.7671		27.7811	27.246	29.7245		22.7937	20.5658	22.2488		28.0454	28.7726	26.4251		26.7598	26.2937	24.9704		19.4645	20.5488	21.6635
	AT2G42740	cluster1	RPL16A	ribosomal protein large subunit 16A	32.3791	30.6046	27.7176		25.8172	26.8109	25.9351		25.5446	25.369	25.7938		28.0454	27.6566	29.2712		26.1078	23.9839	23.9282		20.6541	25.219	22.9671
	AT2G45210	cluster1	SAG201, SAUR36	SAUR-like auxin-responsive protein family	20.2243	20.1936	17.2259		10.4593	12.7648	12.6969		11.453	11.9254	12.2752		25.6562	18.8016	22.4624		14.453	14.0466	13.9315		14.6806	12.7935	15.3392
	AT3G04730	cluster1	IAA16	indoleacetic acid-induced protein 16	231.092	273.556	241.211		183.501	180.012	185.483		180.216	180.923	190.742		243.142	237.701	217.53		177.429	182.847	203.251		179.711	186.807	189.285
	AT3G51840	cluster1	ACX4, ATG6, ATSCX	acyl-CoA oxidase 4	164.468	214.806	198.513		156.426	149.817	175.05		117.112	116.604	114.842		226.283	194.3	180.969		143.47	146.294	149.929		128.911	102.716	111.424
	AT3G53970	cluster1	PTRE1	proteasome inhibitor-like protein	51.62	57.5203	55.9476		55.1209	52.0503	56.1026		45.3628	48.0328	44.1537		56.3364	54.5611	56.2654		50.5855	52.3457	51.2595		44.1937	45.1168	48.9023
	AT3G62980	cluster1	TIR1	F-box/RNI-like superfamily protein	103.921	107.553	100.647		79.5479	76.0084	80.1184		74.3882	72.7117	78.1486		123.569	108.952	107.583		88.4567	86.643	75.1664		73.5296	76.7608	77.3338
	AT4G02980	cluster1	ABP, ABP1	endoplasmic reticulum auxin binding protein 1	19.5182	18.0622	17.9091		14.1222	13.0065	13.5827		13.6144	12.6983	11.6403		17.0818	17.0306	17.4051		12.7143	14.1809	14.1655		12.2254	13.1897	13.7304
	AT4G03400	cluster1	DFL2, GH3-10	Auxin-responsive GH3 family protein	12.7348	14.0453	12.7608		13.5706	13.3692	16.2156		10.3863	10.4623	10.9789		12.1694	12.6638	11.3626		11.8721	13.9392	12.6128		10.9598	10.8405	11.8996
	AT4G07400	cluster1	VFB3	VIER F-box protein 3	3.60608	3.66163	3.97708		2.47139	2.70768	2.75591		2.3299	2.56727	2.08996		4.10856	3.17808	3.61237		3.1514	2.41719	2.61615		2.53114	3.08515	2.52417
	AT4G14740	cluster1	FL3	auxin canalization protein (DUF828)	40.373	39.2669	37.8189		31.1351	29.7845	24.0404		19.2848	19.4892	20.053		33.6723	30.2039	33.8468		25.5644	20.009	22.0565		19.4138	20.8318	22.3014
	AT4G16420	cluster1	ADA2B, PRZ1	ADA2 2B	31.8748	32.5994	34.9642		28.8844	28.9383	27.2393		27.1447	26.6665	27.3547		31.8637	30.7619	30.738		26.1893	24.7091	26.0339		25.3114	24.6529	28.2374
	AT4G22620	cluster1	SAUR34	SAUR-like auxin-responsive protein family	0.353043	0.355233	0.292791		0.044132	0.314284	0.0738191		0.0842131	0.11042	0.105821		0.290279	0.509463	0.328397		0.108669	0.268577	0.212695		0.253114	0.169825	0.13869
	AT4G22756	cluster1	SMO1-2	sterol C4-methyl oxidase 1-2	22.8469	22.7349	20.959		17.2335	16.0285	16.1172		11.1442	9.35811	9.84133		20.6098	19.4567	19.5506		13.8825	13.6169	12.4001		7.84653	9.51019	10.0412
	AT4G27260	cluster1	GH3.5, WES1	Auxin-responsive GH3 family protein	31.673	38.0099	35.5986		16.9687	18.2043	21.8505		18.0216	18.1365	19.6562		33.516	29.185	26.644		16.572	16.5175	17.1007		20.9832	17.8033	18.751
	AT4G31500	cluster1	ATR4, CYP83B1, RED1, RNT1, SUR2	cytochrome P450, family 83, subfamily B, polypeptide 1	609.479	552.113	619.84		716.24	759.311	811.445		372.306	374.711	391.457		513.324	488.842	485.459		440.056	490.368	505.384		239.471	185.845	256.439
	AT4G32280	cluster1	IAA29	indole-3-acetic acid inducible 29	0.933043	0.573837	0.487986		0.264792	0.120879	0.172245		0.336852	0.22084	0.132276		0.647545	0.339642	0.284611		0.190171	0.0805731	0.170156		0.17718	0.283041	0.221905
	AT4G33210	cluster1	SLOMO	F-box family protein	69.8017	73.5605	68.5864		62.866	58.6745	61.3683		64.423	65.2859	64.6036		71.163	69.3113	66.9931		61.8871	60.6716	57.1511		64.1138	57.3159	63.7976
	AT4G33280	cluster1	-	AP2/B3-like transcriptional factor family protein	0.226956	0.191279	0.365989		0.176528	0.145054	0.147638		0.112284	0.0828151	0.132276		0.468912	0.169821	0.328397		0.0543346	0.0805731	0.042539		0.101246	0.283041	0.166429
	AT4G34750	cluster1	SAUR49	SAUR-like auxin-responsive protein family	22.9982	21.1227	19.6658		12.8865	15.0373	15.1083		15.5513	13.9958	13.1218		25.3659	23.0472	26.4688		14.3987	17.1084	16.8029		15.7943	17.0108	20.4707
	AT4G34760	cluster1	SAUR50	SAUR-like auxin-responsive protein family	12.6087	11.4767	9.49132		5.09724	6.81755	6.1516		7.01776	7.0945	7.11645		10.7403	11.7177	12.2383		5.7323	6.20413	7.84844		7.44155	8.29311	8.5156
	AT4G34800	cluster1	SAUR4	SAUR-like auxin-responsive protein family	3.78261	3.90756	3.5379		2.53759	2.78021	3.02659		3.48081	4.22357	3.62436		3.72897	4.31831	2.80233		2.25488	2.36348	3.04154		2.15147	1.81147	2.02488
	AT4G34810	cluster1	SAUR5	SAUR-like auxin-responsive protein family	3.15217	3.6343	4.09908		1.72115	1.5956	1.69784		1.62812	2.01517	2.08996		2.9921	4.56091	2.93368		1.19536	1.63832	1.89298		0.506228	0.877428	0.943095
	AT4G38860	cluster1	SAUR16	SAUR-like auxin-responsive protein family	0.302608	0.683139	0.390389		0.066198	0.0241757	0.0492128		0.0561421	0.0828151	0.0264552		0.379595	0.291122	0.350291		0.135836	0.107431	0.148886		0	0.0283041	0.0832143
	AT5G01270	cluster1	CPL2	carboxyl-terminal domain (ctd) phosphatase-like 2	41.76	42.6826	42.3084		29.3257	31.5251	28.0267		31.1308	31.6078	32.2489		40.84	41.2665	38.6414		29.8025	29.248	29.3306		34.7019	33.3989	33.7573
	AT5G01990	cluster1	PILS6	Auxin efflux carrier family protein	26.3269	33.9384	35.8914		28.0459	22.9186	25.5414		22.0358	18.7438	18.6509		23.3563	20.6454	18.1275		16.409	16.2221	14.4845		14.4781	12.9067	13.5085
	AT5G10990	cluster1	SAUR69	SAUR-like auxin-responsive protein family	3.73217	2.75988	3.14751		2.0742	2.78021	1.89469		2.3299	1.95996	2.08996		2.72415	2.71714	2.69286		2.20055	2.52462	2.2333		1.94898	2.37755	1.91393
	AT5G20810	cluster1	SAUR70	SAUR-like auxin-responsive protein family	2.64782	2.54128	2.29353		1.96387	1.45054	1.89469		1.62812	1.6563	1.82541		2.07661	2.15915	1.57631		1.73871	1.55775	1.55267		1.87304	1.30199	1.02631
	AT5G24520	cluster1	TTG, TTG1, URM23	Transducin/WD40 repeat-like superfamily protein	34.9261	39.3215	39.1609		32.1281	31.1867	34.1291		28.3237	26.7769	24.4711		39.8575	35.5897	32.5989		29.7753	32.9813	30.7557		28.45	27.172	31.2054
	AT5G40190	cluster1	-	RNA ligase/cyclic nucleotide phosphodiesterase family protein	26.5539	27.5715	27.7908		22.1543	22.2175	22.318		19.9866	19.6272	19.6827		29.3405	27.7536	26.9943		20.3755	22.2919	21.6949		17.2624	21.1432	22.7175
	AT5G43870	cluster1	FL1	auxin canalization protein (DUF828)	1.94174	1.91279	1.92754		1.63288	1.23296	1.5502		1.43162	1.24223	1.64022		1.96496	2.13489	1.70767		1.5757	1.50403	1.61648		1.92367	1.52842	1.41464
	AT5G45550	cluster1	MOB1-like, MOB1A	Mob1/phocein family protein	66.2965	71.7023	71.6363		73.1267	64.2349	68.1597		63.4967	57.3357	56.9845		59.3732	63.9013	58.4985		58.2738	58.3887	55.7899		53.9133	52.2211	51.4819
	AT5G47440	cluster1	FL6	auxin canalization protein (DUF828)	0.756521	1.22965	1.36636		0.66198	0.725271	0.639766		0.982486	0.579706	0.740745		0.915495	0.921886	0.919513		0.380342	0.537154	0.489198		0.658096	1.07556	0.665714
	AT5G49980	cluster1	AFB5	auxin F-box protein 5	83.3182	81.0477	81.9084		68.6694	65.7821	67.2		69.1109	68.7642	70.3973		81.0324	78.6272	76.0569		69.0864	66.9026	63.1491		66.6449	70.0528	68.9292
	AT5G50760	cluster1	SAUR55	SAUR-like auxin-responsive protein family	29.4791	51.2901	43.4063		26.5675	25.6263	36.7865		21.4182	20.2345	18.016		37.8032	24.4057	21.9151		15.8114	22.5068	28.0545		19.6163	13.5577	22.2182
	AT5G54510	cluster1	DFL1, GH3.6	Auxin-responsive GH3 family protein	37.5739	45.0326	44.7483		35.7469	33.1933	29.7737		38.5977	36.4387	43.4659		30.0327	30.6648	25.7245		20.7558	25.6491	20.9079		41.7891	36.8237	32.6477
	AT5G67060	cluster1	HEC1	basic helix-loop-helix (bHLH) DNA-binding superfamily protein	0.353043	0.273256	0.292791		0.11033	0.0241757	0.172245		0.112284	0	0.0793656		0.223291	0.315382	0.372184		0.217338	0.134289	0.233964		0.227803	0.0566083	0.221905
	AT1G23080	cluster2	PIN7	Auxin efflux carrier family protein	93.5312	83.0698	84.1044		76.7014	78.426	74.4343		59.7351	55.1273	57.4871		84.0692	85.9295	87.1567		79.0568	76.3565	76.3788		56.6216	59.8633	56.6412
	AT1G33410	cluster2	NUP160, SAR1	SUPPRESSOR OF AUXIN RESISTANCE1	75.7025	67.7674	66.1221		56.0697	60.947	54.1586		60.8299	65.1479	66.9845		73.4629	73.8722	82.4278		64.1963	62.3636	61.8942		75.8076	71.1283	62.4662
	AT1G43040	cluster2	SAUR58	SAUR-like auxin-responsive protein family	0.983477	0.655814	0.512385		0.595782	0.314284	0.344489		0.561421	0.33126	0.687835		1.71934	1.89229	1.66388		1.3312	0.966877	1.14855		0.784653	1.18877	1.08179
	AT1G75580	cluster2	SAUR51	SAUR-like auxin-responsive protein family	2.01739	1.80349	1.41516		0.904706	0.797798	0.910436		1.48776	0.883361	1.11112		2.41155	2.81418	2.21121		1.24969	1.07431	1.51013		1.31619	2.09451	1.80298
	AT2G22670	cluster2	IAA8	indoleacetic acid-induced protein 8	157.356	141.055	142.541		130.035	132.435	125.665		117.197	118.508	118.413		154.473	154.149	160.586		148.279	145.515	135.933		105.473	131.812	120.245
	AT2G26740	cluster2	SEH	soluble epoxide hydrolase	8.4226	6.91337	7.58818		4.19254	5.14943	6.69294		3.17203	3.09176	2.35451		9.28892	7.13249	8.12236		7.00916	5.02239	6.16815		3.36642	3.00024	3.32857
	AT2G33860	cluster2	ARF3, ETT	Auxin-responsive factor AUX/IAA-like protein	27.613	22.1337	22.7889		23.8754	21.7098	20.694		17.7409	18.0261	15.3705		29.0949	23.9933	30.3439		24.7222	23.9034	22.6307		20.2997	21.7659	22.1073
	AT2G34680	cluster2	AIR9	Outer arm dynein light chain 1 protein	209.607	199.313	203.002		184.141	199.812	185.188		144.117	142.442	144.922		219.719	215.746	230.82		205.52	182.794	190.979		160.677	142.058	145.32
	AT2G44830	cluster2	AGC1-3, PAX	Protein kinase superfamily protein	40.726	36.8349	36.6965		25.8613	27.3186	24.065		29.0816	31.6906	30.979		37.6023	39.5441	42.6698		31.7042	27.6634	29.5646		37.1824	33.9084	31.6492
	AT2G45000	cluster2	EMB2766, NUP62	structural constituent of nuclear pore	27.4617	24.7023	24.2773		19.9035	21.1537	20.2264		22.7937	24.4029	24.9472		24.5397	26.2738	25.7026		21.3806	22.3188	21.7587		24.1218	23.917	23.7161
	AT2G46690	cluster2	SAUR32	SAUR-like auxin-responsive protein family	35.6321	41.3983	35.2814		31.3778	35.8042	31.57		24.8148	25.4242	25.9525		47.2484	41.776	43.5893		49.0369	41.2534	42.9644		28.8044	29.408	29.9571
	AT2G47750	cluster2	GH3.9	putative indole-3-acetic acid-amido synthetase GH3.9	1.91652	1.53023	1.85435		1.1695	0.918677	1.37796		0.645634	0.662521	0.740745		2.12127	2.13489	2.67097		1.03236	1.36974	1.38252		0.759342	0.905733	0.859881
	AT3G16500	cluster2	IAA26, PAP1	phytochrome-associated protein 1	56.5121	51.536	50.6773		44.3526	44.8701	41.4371		32.3098	35.997	33.4923		69.4213	70.8639	73.4078		58.79	57.5024	63.9999		34.2716	34.616	43.2714
	AT3G17185	cluster2	sORF24, TAS3, TASIR-ARF	other_RNA	11.1209	11.6407	10.9309		7.56864	7.18019	6.59451		6.65283	7.42576	6.34925		12.6829	12.494	12.1069		10.7854	10.2328	8.82684		6.27723	6.36843	7.18417
	AT3G22810	cluster2	FL2	auxin canalization protein (DUF828)	15.66	12.4605	13.3952		13.7692	13.7802	12.3032		8.98273	9.855	10.344		16.1216	15.0898	16.3761		16.1374	14.8792	15.2077		10.9092	10.3593	11.2894
	AT3G45890	cluster2	RUS1, WXR3	root UVB sensitive-like protein (Protein of unknown function, DUF647)	9.75912	8.27965	8.14936		7.50244	7.90546	7.16046		6.09141	6.45958	6.48152		8.59672	9.04904	9.54542		8.12302	7.38587	7.69956		5.61913	7.64212	6.65714
	AT3G50080	cluster2	VFB2	VIER F-box protein 2	17.6522	17.4064	15.9571		12.9748	14.1428	14.0502		16.1689	15.8453	17.3546		17.8186	16.7395	17.9743		15.5397	16.8129	17.4197		18.7304	17.5486	19.167
	AT3G62150	cluster2	ABCB21, PGP21	P-glycoprotein 21	22.6452	26.4238	23.3257		25.2876	29.6394	38.1153		12.0705	12.5051	12.8572		40.3264	44.3233	48.2306		29.8025	38.9168	38.2638		22.7296	18.5958	20.0269
	AT4G13520	cluster2	SMAP1	small acidic protein 1	38.5574	36.6983	39.0633		33.6948	36.602	34.7934		32.3378	32.712	32.9367		41.1303	40.4902	41.5094		38.0614	41.4414	41.9434		33.5629	36.9935	36.8917
	AT4G30520	cluster2	CIK3, SARK	Leucine-rich repeat protein kinase family protein	25.1921	23.2267	22.179		17.2556	18.5186	17.8888		19.6778	24.0992	23.8361		22.6417	22.756	24.4328		23.5812	20.8147	20.0571		25.1595	24.9076	24.1044
	AT4G34770	cluster2	SAUR1	SAUR-like auxin-responsive protein family	0.252174	0.109302	0.195194		0.11033	0.16923	0.147638		0.028071	0.138025	0		0.26795	0.315382	0.197038		0.135836	0.0805731	0.085078		0.0506228	0.0566083	0.0554762
	AT5G01240	cluster2	LAX1	like AUXIN RESISTANT 1	23.4269	25.4401	23.3013		22.9707	27.1493	23.7206		16.3654	17.1703	14.471		29.2065	25.6915	28.6582		33.3343	24.7359	24.1409		16.2499	17.0391	19.1115
	AT5G05730	cluster2	AMT1, ASA1, JDL1, TRP5, WEI2	anthranilate synthase alpha subunit 1	60.3956	52.0006	56.7771		45.9193	54.0327	58.2925		29.6149	29.565	32.1166		56.1354	58.37	56.966		36.6758	46.1953	44.7936		35.2841	33.7951	34.7558
	AT5G14090	cluster2	LAZY1	regulator of nonsense transcript protein	3.48	3.22442	3.12311		1.58875	2.46592	2.21457		0.982486	1.21462	1.2963		3.57266	4.41535	4.40053		3.72192	2.30976	2.55234		1.39213	1.3586	0.832143
	AT5G19530	cluster2	ACL5	S-adenosyl-L-methionine-dependent methyltransferases superfamily protein	103.164	110.04	106.6		123.724	140.751	138.632		103.442	103.408	87.8577		136.543	109.923	121.748		158.086	138.935	157.288		105.042	112.169	121.853
	AT5G20820	cluster2	SAUR76	SAUR-like auxin-responsive protein family	1.51304	1.53023	1.31756		0.750244	0.725271	0.935043		1.15091	1.43546	0.925932		4.19788	3.27512	4.31295		1.4127	1.9069	1.87172		2.45521	2.15111	2.5519
	AT5G43700	cluster2	ATAUX2-11, IAA4	AUX/IAA transcriptional regulator family protein	42.9704	40.9064	35.4766		23.0369	23.4746	22.1457		25.3762	28.0743	28.8097		47.963	48.4476	50.6389		37.4365	36.1773	36.3921		35.5372	33.9084	33.9792
	AT5G63310	cluster2	NDPK IA, NDPK1A, NDPK2	nucleoside diphosphate kinase 2	33.1608	28.8285	29.1328		26.6337	29.6636	28.445		25.9938	27.3014	24.8943		29.0055	30.495	32.7084		31.4597	29.1406	31.1385		25.6404	29.2099	27.1279
	AT5G65510	cluster2	AIL7, PLT7	AINTEGUMENTA-like 7	3.53043	2.43198	2.53753		2.49346	2.56263	2.6821		1.82462	1.49067	1.08466		3.72897	4.31831	5.29815		4.12943	2.95435	3.9774		1.84773	2.12281	2.1081
	AT1G05630	cluster3	5PTASE13	Endonuclease/exonuclease/phosphatase family protein	20.5017	22.3523	23.7405		23.8533	24.9252	23.819		25.3481	28.2676	28.2806		16.8585	16.133	16.7702		19.8321	19.6867	17.7813		24.2989	23.3226	22.4401
	AT1G07420	cluster3	SMO2-1	sterol 4-alpha-methyl-oxidase 2-1	53.3347	50.5523	51.0677		71.5379	66.9909	70.3989		73.6022	70.6965	70.6618		43.2962	48.0351	43.7207		65.8807	57.3412	53.2163		56.7988	57.4291	60.7464
	AT1G19220	cluster3	ARF19, IAA22	auxin response factor 19	53.486	52.1919	51.7997		91.1105	84.6875	94.956		69.9249	61.8905	67.3285		54.1705	52.8872	54.7767		73.732	82.5069	78.4844		72.669	70.2509	78.4988
	AT1G22530	cluster3	PATL2	PATELLIN 2	207.69	262.79	324.925		424.969	371.653	383.884		424.49	467.215	446.405		135.694	140.806	115.465		211.769	214.19	210.674		268.807	207.951	217.494
	AT1G25250	cluster3	IDD16	indeterminate(ID)-domain 16	2.14348	2.26802	2.75712		3.1113	3.40878	3.59253		4.85629	3.42303	3.73018		1.89798	1.62543	1.83903		3.0699	1.98747	2.31837		2.53114	3.17006	2.85702
	AT1G29510	cluster3	SAUR67	SAUR-like auxin-responsive protein family	0.0756521	0.0546512	0.0731979		0.286858	0.241757	0.467521		0.196497	0.303655	0.185186		0.223291	0.145561	0.153252		0.244506	0.241719	0.0638085		0.101246	0.283041	0.13869
	AT1G35240	cluster3	ARF20	auxin response factor 20	4.13565	4.12616	3.3427		4.76625	6.40656	3.69096		6.31598	6.73563	8.6773		1.16112	1.06745	1.07277		3.12424	2.12176	2.36091		2.80957	1.86807	1.94167
	AT1G70560	cluster3	CKRC1, SAV3, TAA1, TIR2, WEI8	tryptophan aminotransferase of Arabidopsis 1	19.3165	18.1988	19.1046		28.2003	23.112	25.7629		25.1516	22.2221	21.4287		13.9111	15.7206	14.8217		17.6587	19.1495	17.8026		15.9968	18.0014	14.507
	AT1G73590	cluster3	PIN1	Auxin efflux carrier family protein	71.0121	58.832	62.0474		75.5981	78.5227	79.8231		72.7601	70.034	61.7993		67.367	62.4214	70.1457		71.2869	72.1398	78.6759		67.1005	74.0153	65.9612
	AT2G01420	cluster3	PIN4	Auxin efflux carrier family protein	64.6069	59.8703	73.4419		161.413	154.797	160.975		125.842	123.615	119.392		61.1595	58.1274	50.4419		150.561	156.822	166.327		102.435	119.67	118.553
	AT2G20610	cluster3	ALF1, HLS3, RTY, RTY1, SUR1	Tyrosine transaminase family protein	176.749	154.936	175.797		213.533	224.907	222.934		189.03	190.696	186.006		144.983	157.958	164.264		181.912	186.5	184.343		172.497	154.654	185.984
	AT2G37630	cluster3	AS1, ATPHAN, MYB91	myb-like HTH transcriptional regulator family protein	20.7287	18.6087	20.0562		28.8403	29.2043	27.7806		23.7481	24.182	22.1959		21.9495	19.2626	21.6086		30.8349	25.9445	28.6075		22.1981	26.4078	25.7964
	AT3G05630	cluster3	PDLZ2, PLDP2, PLDZETA2	phospholipase D P2	4.7913	5.68372	5.80703		13.1734	7.90546	6.76676		6.84933	7.14971	9.28577		5.69393	6.11356	5.86737		7.82418	5.93555	5.0196		7.59342	6.48165	5.18702
	AT3G11580	cluster3	NGAL2, SOD7	AP2/B3-like transcriptional factor family protein	6.00173	6.0936	5.68503		13.1734	11.2417	13.3121		8.98273	8.94403	7.98947		6.02887	7.05971	4.94786		10.0519	11.71	12.5277		8.27683	10.699	10.0689
	AT3G23050	cluster3	AXR2, IAA7	indole-3-acetic acid 7	37.6243	49.268	52.9465		59.9533	52.5338	54.5277		63.3844	63.9885	61.376		42.47	48.4718	37.5906		50.0421	53.044	50.3662		49.8128	45.3715	52.1476
	AT3G44610	cluster3	AGC1-12	Protein kinase superfamily protein	7.56521	7.24128	7.92977		10.4593	9.83951	10.1624		9.03887	8.61277	8.59794		6.43079	6.3319	6.37091		10.2964	10.4208	10.2944		9.01086	9.70832	9.70833
	AT4G23980	cluster3	ARF9	auxin response factor 9	96.7843	97.2517	99.7443		118.185	120.298	116.142		126.179	118.646	140.16		68.7067	60.796	61.8044		94.4335	79.3914	82.4193		100.562	104.499	102.797
	AT4G30080	cluster3	ARF16	auxin response factor 16	37.3469	43.7756	44.1139		54.0396	52.3404	53.1006		50.1068	47.2874	54.1009		39.9692	37.5305	35.445		44.826	45.5775	44.7936		43.4091	39.8805	43.9094
	AT5G38030	cluster3	DTX30	MATE efflux family protein	94.9938	103.427	110.48		132.241	112.199	109.769		117.309	123.505	127.54		88.7137	92.9892	73.0356		98.6987	107.673	100.158		97.4489	91.479	92.0627
	AT5G51470	cluster3	-	Auxin-responsive GH3 family protein	7.1113	7.45988	7.14899		10.1283	8.6549	8.31696		9.43187	9.77218	10.1323		5.96188	6.86563	5.51708		8.36752	8.7019	7.65702		9.26397	7.18925	5.18702
	AT5G55910	cluster3	AGC1-1, D6PK	D6 protein kinase	61.5052	57.9029	57.6067		77.0544	74.5337	73.9914		76.4374	72.5184	80.0005		56.6713	57.9333	50.4419		73.3788	71.7907	63.8723		67.0752	68.3828	69.4007
	AT5G62000	cluster3	ARF1-BP, ARF2, HSS, ORE14	auxin response factor 2	247.635	274.321	289.424		349.569	337.638	341.856		280.43	283.863	287.727		233.942	228.992	219.26		273.928	278.514	285.373		269.541	247.661	261.653
	AT1G01550	cluster4	BPS1	BPS1-like protein (DUF793)	174.529	198.356	189.924		231.141	230.636	244.932		228.779	233.263	243.546		171.644	176.299	175.08		204.896	226.249	223.542		236.105	198.723	217.217
	AT1G04250	cluster4	AXR3, IAA17	AUX/IAA transcriptional regulator family protein	114.386	120.096	128.316		137.78	128.276	129.036		134.741	137.004	156.218		122.319	131.32	104.693		108.941	127.843	128.872		136.277	136.483	131.063
	AT1G04550	cluster4	BDL, IAA12	AUX/IAA transcriptional regulator family protein	24.3095	19.3465	19.6902		24.5374	26.835	23.2038		30.0921	32.4911	30.3706		22.5301	21.543	21.1926		33.6059	30.4566	32.8401		35.1069	34.4461	38.445
	AT1G05680	cluster4	UGT74E2	Uridine diphosphate glycosyltransferase 74E2	15.6096	13.6901	17.3967		30.0539	25.7955	32.9479		76.4655	64.8166	58.3072		30.055	38.0399	45.4502		29.721	48.0753	42.8155		90.5895	88.1674	107.513
	AT1G08030	cluster4	AQC1, HPS7, TPST	tyrosylprotein sulfotransferase	29.4035	30.3314	27.986		29.8994	33.3383	32.505		36.4081	35.0584	36.6669		29.5638	32.2903	30.8256		32.8996	34.4853	33.2017		37.2837	35.4651	38.445
	AT1G15580	cluster4	AUX2-27, IAA5	indole-3-acetic acid inducible 5	0.806956	0.49186	0.561184		1.08123	0.991204	1.30414		1.51584	1.04899	1.0053		0.736861	0.582244	0.700581		0.978022	1.02059	1.27617		1.74649	1.52842	0.859881
	AT1G16510	cluster4	SAUR41	SAUR-like auxin-responsive protein family	3.65652	3.71628	3.4647		6.81839	6.14063	5.90553		13.5302	13.7197	10.9524		4.37651	4.29405	4.72892		6.08547	7.46644	6.52973		17.7686	16.4447	19.5831
	AT1G16540	cluster4	ABA3, ACI2, LOS5, SIR3	molybdenum cofactor sulfurase (LOS5) (ABA3)	20.0226	22.8988	22.1302		24.0299	24.3933	23.7206		29.1939	30.9729	32.2224		22.1282	24.3087	21.521		27.5476	25.0045	27.5227		31.9177	30.8232	33.1748
	AT1G22220	cluster4	AUF2	F-box family protein	13.693	9.45465	8.51535		13.2617	17.7933	17.0768		14.7934	14.6859	14.4445		10.2714	12.2029	13.6832		17.7674	17.4038	17.441		18.0217	17.6618	20.4707
	AT1G30330	cluster4	ARF6	auxin response factor 6	106.443	95.093	97.9631		130.079	128.687	123.893		121.772	119.972	118.043		103.987	111.67	120.15		142.166	139.902	131.658		139.036	136.426	134.613
	AT1G51190	cluster4	PLT2	Integrase-type DNA-binding superfamily protein	7.74173	6.83139	7.27099		10.9668	10.1296	10.6546		15.018	12.7535	13.0953		8.52973	8.1029	8.69159		10.8397	11.2802	11.1452		15.9462	15.4824	13.7581
	AT1G51950	cluster4	IAA18	indole-3-acetic acid inducible 18	12.18	14.3459	14.2736		13.9236	14.6505	16.8062		17.2637	17.2532	16.5874		11.4772	11.7177	11.9099		14.9148	13.9123	15.7607		19.1607	18.0863	19.3335
	AT1G54990	cluster4	AXR4, RGR, RGR1	alpha/beta-Hydrolases superfamily protein	57.9999	52.957	54.4104		58.0556	59.9799	54.9461		64.7879	64.6234	66.4554		54.8627	58.4427	58.1045		62.8107	60.779	58.7038		70.3657	66.4298	74.1439
	AT1G55320	cluster4	AAE18	acyl-activating enzyme 18	44.9121	43.4477	41.3568		51.7448	53.6943	54.2079		121.8	122.87	127.249		37.6693	39.2287	38.532		54.1172	58.6035	66.9989		168.245	139.766	148.565
	AT1G75590	cluster4	SAUR52	SAUR-like auxin-responsive protein family	3.90869	3.44302	4.68466		9.04706	8.41315	7.28349		10.6951	14.7963	13.2805		2.76881	3.12956	2.84611		4.6456	6.47271	5.16849		7.56811	6.22691	6.26881
	AT1G76520	cluster4	PILS3	Auxin efflux carrier family protein	48.0895	58.8866	52.1901		64.7416	60.947	74.3113		104.565	93.9123	88.1222		57.0286	46.8221	41.3124		48.2491	59.275	60.9584		106.029	82.1669	116.999
	AT1G76530	cluster4	PILS4	Auxin efflux carrier family protein	0	0.0273256	0.0731979		0.154462	0.145054	0.295277		0.53335	0.22084	0.370373		0.0446583	0.0727805	0.131359		0.244506	0.295435	0.127617		0.632785	0.396258	0.388333
	AT1G77690	cluster4	LAX3	like AUX1 3	110.2	92.6337	97.0116		122.532	124.481	120.227		138.222	143.436	143.255		92.7106	93.5957	103.336		124.725	115.461	124.533		141.06	144.606	154.89
	AT1G77850	cluster4	ARF17	auxin response factor 17	14.9539	16.7779	16.8599		25.5524	22.0966	25.2215		27.3131	25.7003	26.2435		15.9207	16.2301	15.5879		21.6795	22.8022	19.3552		27.8932	24.851	28.4593
	AT1G78100	cluster4	AUF1	F-box family protein	37.6495	38.7477	39.6		76.9221	73.9777	73.1794		67.2863	66.8042	68.8364		38.5178	37.8944	35.9048		57.4045	61.8802	55.7261		67.9358	65.0712	70.0387
	AT1G78380	cluster4	GST8, GSTU19	glutathione S-transferase TAU 19	535.566	553.534	515.508		763.836	732.838	694.761		1051.54	1005.02	1057.89		581.495	633.603	561.735		666.087	901.21	811.027		1120.69	1051.64	1089.41
	AT1G80390	cluster4	IAA15	indole-3-acetic acid inducible 15	0	0.0546512	0		0.11033	0.0967028	0.0984255		0.645634	0.552101	0.767201		0.0446583	0.0242602	0.0875727		0.326007	0.295435	0.085078		0.759342	1.01895	0.360595
	AT2G14960	cluster4	GH3.1	Auxin-responsive GH3 family protein	3.73217	4.18081	4.00148		4.2808	4.25493	4.89667		5.67035	4.52723	5.00003		3.34937	3.25086	3.41533		3.42308	4.72696	4.59421		5.89756	5.29287	5.43667
	AT2G16580	cluster4	SAUR8	SAUR-like auxin-responsive protein family	2.95043	2.78721	3.73309		3.44229	3.89229	3.98623		4.96857	5.21735	5.3704		3.48335	3.56624	3.54669		4.99878	4.24352	5.08341		4.60667	5.91557	5.18702
	AT2G23170	cluster4	GH3.3	Auxin-responsive GH3 family protein	1.99217	1.74884	2.00074		1.36809	1.16043	1.20571		2.49832	3.69908	3.01589		3.46102	3.37216	4.09402		1.46703	2.49777	1.7441		3.21455	4.41545	5.825
	AT2G28350	cluster4	ARF10	auxin response factor 10	37.8261	38.6657	39.4293		44.9705	44.7976	49.0405		46.7383	45.852	48.6246		34.6325	35.3228	34.1096		42.4896	43.9124	46.1973		51.7112	44.8621	53.8396
	AT2G34650	cluster4	ABR, PID	Protein kinase superfamily protein	6.90956	6.69477	5.75823		9.70904	9.64611	11.8357		9.79679	11.5389	10.8202		6.29682	6.74433	5.86737		10.0519	11.522	7.44432		10.5042	12.3689	8.84845
	AT2G36080	cluster4	ABS2, NGAL1	AP2/B3-like transcriptional factor family protein	21.0565	16.6413	22.4961		39.4319	38.2218	36.0976		42.1346	38.7023	42.8839		21.369	20.233	19.8571		31.351	34.6196	32.755		45.1302	47.9755	46.3781
	AT2G36910	cluster4	ABCB1, PGP1	ATP binding cassette subfamily B1	185.499	168.626	184.654		194.357	186.806	179.036		226.281	239.06	228.15		171.197	178.312	178.539		189.519	185.13	168.22		257.29	218.706	218.826
	AT2G46530	cluster4	ARF11	auxin response factor 11	7.23738	6.96802	6.66101		8.42921	8.24392	7.97247		10.7231	11.5665	12.672		5.40365	5.50706	5.62654		8.8837	8.03045	8.5078		13.7947	12.1991	11.761
	AT2G47000	cluster4	ABCB4, MDR4, PGP4	ATP binding cassette subfamily B4	317.083	360.042	387.168		512.461	458.976	427.856		647.065	633.812	694.978		277.506	304.732	242.992		305.442	344.45	320.063		627.621	453.574	469.44
	AT3G07390	cluster4	AIR12	auxin-induced in root cultures-like protein	39.566	30.1674	34.525		58.7176	58.4085	50.4923		89.7711	90.9862	80.3444		30.2113	33.0423	32.9711		58.3281	63.0888	55.1093		88.2102	79.0252	83.2143
	AT3G12830	cluster4	SAUR72	SAUR-like auxin-responsive protein family	9.22956	9.15407	8.51535		7.63483	7.92963	6.20081		9.23537	10.1863	9.97361		8.59672	7.61769	8.66969		7.5525	7.92302	7.59321		11.3395	13.0482	13.4252
	AT3G15540	cluster4	IAA19, MSG2	indole-3-acetic acid inducible 19	14.6513	13.6628	15.9571		15.6669	14.3845	18.4302		20.155	16.8391	19.3123		10.6287	9.50998	8.47266		11.5733	11.5488	13.889		15.8956	22.7848	18.2794
	AT3G20840	cluster4	PLT1	Integrase-type DNA-binding superfamily protein	15.433	13.3349	13.4684		22.0881	22.9669	20.4971		23.6639	21.8356	21.4287		15.9207	15.3324	16.1572		18.9356	20.573	21.6098		25.9442	26.2662	19.9992
	AT3G25730	cluster4	EDF3	ethylene response DNA binding factor 3	13.9704	14.4826	13.0292		18.2265	21.6131	22.5148		37.5871	37.9569	36.6934		21.101	23.7992	23.8854		28.0366	35.3179	34.0099		52.2174	38.5219	50.7052
	AT3G51240	cluster4	F3'H, F3H, TT6	flavanone 3-hydroxylase	0	0	0		0.022066	0.0241757	0.0246064		0.336852	0.22084	0.0793656		0.0446583	0.0485203	0		0.353175	0.241719	0.233964		0.379671	1.01895	0.499286
	AT3G53480	cluster4	ABCG37, PDR9, PIS1	pleiotropic drug resistance 9	182.069	247.706	240.016		261.107	232.909	255.488		451.298	408.168	396.696		226.306	248.497	186.749		181.477	231.433	246.237		484.46	295.637	343.481
	AT3G59900	cluster4	ARGOS	auxin-regulated gene involved in organ size	7.64086	7.40523	5.02625		10.371	8.67908	9.81795		9.54415	9.27529	7.69846		9.84715	10.9413	11.7566		17.0067	18.129	14.3569		13.1366	14.5766	11.8164
	AT3G63300	cluster4	FKD1	FORKED 1	25.9991	25.1669	26.3756		37.2033	36.3361	38.3367		44.1277	41.9597	40.7939		22.4631	20.985	21.3677		31.7042	29.1406	30.2878		37.714	38.6069	42.2451
	AT4G02520	cluster4	ATPM24, ATPM24.1, GST2, GSTF2	glutathione S-transferase PHI 2	3.83304	3.85291	2.43993		2.62585	2.03076	3.74017		5.61421	5.27256	5.10585		8.59672	6.5745	6.83067		8.17735	12.9723	7.46559		11.137	9.28376	5.90821
	AT4G04950	cluster4	GRXS17	thioredoxin family protein	53.8895	53.6128	51.6533		52.6495	57.8283	56.3732		58.4158	60.4274	66.2703		52.3841	54.9978	57.0536		54.7149	58.0126	58.5549		66.4677	63.4296	62.4107
	AT4G07410	cluster4	PCN	Transducin family protein / WD-40 repeat family protein	110.503	108.073	103.551		103.688	114.158	111.565		134.909	132.587	135.001		117.608	114.459	117.347		125.703	118.12	113.856		138.15	133.567	133.032
	AT4G08150	cluster4	BP, BP1, KNAT1	homeobox knotted-like protein	19.2661	15.0017	16.0547		20.8303	26.5933	20.128		32.5063	36.2454	23.3864		27.6881	25.5702	29.3368		57.0241	42.4352	47.5373		49.6863	49.8719	58.888
	AT4G12110	cluster4	SMO1-1	sterol-4alpha-methyl oxidase 1-1	40.146	34.6762	34.0126		41.9254	44.0965	44.3653		41.0118	39.2268	36.9314		37.0664	42.5523	44.1585		54.6334	49.6599	53.3864		43.3331	47.6642	48.5417
	AT4G13750	cluster4	EMB2597, NOV	Histidine kinase-, DNA gyrase B-, and HSP90-like ATPase family protein	21.3591	18.964	17.0307		18.2265	18.712	17.8642		25.7131	29.4546	28.7303		19.4487	20.8152	22.4624		20.6743	18.9347	19.2276		38.8783	31.3327	25.3526
	AT4G13770	cluster4	CYP83A1, REF2	cytochrome P450, family 83, subfamily A, polypeptide 1	84.0495	69.9262	60.8518		57.504	83.5754	103.494		134.236	121.297	118.731		110.596	116.813	126.849		113.016	133.026	144.207		186.748	172.74	193.057
	AT4G14550	cluster4	IAA14, SLR	indole-3-acetic acid inducible 14	9.10347	10.8209	11.3945		30.4952	36.2636	31.693		31.9448	34.2303	33.3335		9.89181	10.8443	8.6478		36.5128	35.667	38.0724		36.2206	37.2483	36.1982
	AT4G28640	cluster4	IAA11	indole-3-acetic acid inducible 11	9.22956	9.09942	8.66175		10.0842	9.83951	9.00594		9.43187	12.6983	11.0847		8.97631	9.65555	8.77916		9.37271	9.4002	9.48619		9.82082	9.99136	8.76524
	AT4G28720	cluster4	CKRC2, YUC8	Flavin-binding monooxygenase family protein	5.87565	6.88605	6.05102		8.45128	7.34942	10.3347		10.9758	12.229	11.8784		5.60461	5.4828	5.56086		8.42186	8.64818	6.67862		11.871	11.6896	10.9288
	AT4G31320	cluster4	SAUR37	SAUR-like auxin-responsive protein family	18.0304	20.3849	24.0089		43.4921	40.8811	43.7501		45.0821	42.5394	39.7886		15.4964	18.7046	16.1134		32.2204	38.3259	36.1794		36.499	33.5121	32.1207
	AT5G10510	cluster4	AIL6, PLT3	AINTEGUMENTA-like 6	39.9191	33.3372	32.4511		53.9293	55.5558	55.6104		58.893	63.3812	59.4977		42.2021	41.2908	44.7277		51.5635	56.1058	55.2156		76.8454	75.7136	76.9455
	AT5G11320	cluster4	YUC4	Flavin-binding monooxygenase family protein	0.176522	0.136628	0.0487986		0.308924	0.265933	0.246064		0.589492	1.02139	0.71429		0.223291	0.266862	0.306504		0.244506	0.295435	0.255234		0.683408	0.707604	0.416071
	AT5G13360	cluster4	-	Auxin-responsive GH3 family protein	17.5261	14.3186	16.8843		18.381	18.8571	18.4056		18.976	19.4892	20.0266		21.7709	19.9661	19.7914		26.1893	25.0314	20.6101		22.4006	27.0305	26.0183
	AT5G13370	cluster4	GH3.15	Auxin-responsive GH3 family protein	4.41304	3.77093	3.61109		4.72212	5.00437	6.32384		13.0811	14.4374	12.8308		8.97631	8.7094	9.2827		9.23687	12.0591	10.8262		23.0587	18.9921	26.7395
	AT5G13930	cluster4	CHS, TT4	Chalcone and stilbene synthase family protein	1124.42	1021.27	1075.23		1651.46	1539.44	1369.62		3487.94	3279.98	3269.97		945.438	869.848	860.796		1522.45	1666.9	1598.49		3703.61	3969.88	4193.94
	AT5G16530	cluster4	PIN5	Auxin efflux carrier family protein	3.90869	2.10407	3.02551		7.5907	8.24392	3.71556		15.1864	16.6734	16.7197		1.51838	2.42602	1.5982		9.07387	7.46644	8.06114		16.7815	17.8316	19.278
	AT5G17300	cluster4	RVE1	Homeodomain-like superfamily protein	11.6504	13.0616	11.3213		29.3036	26.3032	27.4607		35.0607	36.6043	38.1484		13.978	11.5236	9.87382		28.254	27.368	25.8424		42.1941	45.8244	50.9549
	AT5G20570	cluster4	HRT1, RBX1, ROC1	RING-box 1	56.8652	55.061	53.2636		60.6373	60.9228	62.2541		65.7143	63.7676	62.302		56.5597	53.2511	54.8643		58.8715	60.2418	54.9178		59.7349	65.2694	61.9669
	AT5G20730	cluster4	ARF7, BIP, IAA21, IAA23, IAA25	Auxin-responsive factor AUX/IAA-like protein	78.4512	87.7971	86.5687		127.696	115.705	123.942		146.11	142.249	139.022		83.0867	81.6355	76.1006		103.833	109.687	106.496		142.68	119.189	129.343
	AT5G20990	cluster4	B73, CHL6, CNX, CNX1, SIR4	molybdenum cofactor biosynthesis enzyme CNX1 (CNX1)	71.693	76.9488	77.9313		82.262	80.5293	88.6322		87.8623	88.3913	88.6249		76.321	78.3118	79.2533		73.2973	80.3851	90.5655		96.5377	83.0727	89.7327
	AT5G25620	cluster4	YUC6	Flavin-binding monooxygenase family protein	20.9556	19.7837	16.8599		23.1252	27.3911	28.0267		33.9659	30.8348	36.4553		19.2031	20.7424	22.5937		25.9991	27.2069	24.8853		41.9157	36.3708	38.2508
	AT5G25890	cluster4	IAA28, IAR2	indole-3-acetic acid inducible 28	77.6695	79.5994	85.7879		167.304	185.452	195.252		239.502	229.37	240.636		89.5845	93.0863	82.7562		195.577	197.109	218.416		253.316	234.387	261.237
	AT5G37020	cluster4	ARF8	auxin response factor 8	59.866	51.7546	52.6537		59.0486	65.0085	61.6636		70.5706	69.3439	65.9528		57.5422	55.4102	66.0079		75.362	71.3609	71.2315		87.6028	83.4689	76.7513
	AT5G43890	cluster4	SUPER1, YUC5	Flavin-binding monooxygenase family protein	1.08435	1.12035	0.780777		2.339	2.4901	3.14962		3.31238	4.3892	3.35981		1.56304	1.81951	2.43014		3.91209	3.78694	3.72216		4.37887	5.00983	5.79726
	AT5G48930	cluster4	HCT	hydroxycinnamoyl-CoA shikimate/quinate hydroxycinnamoyl transferase	231.117	221.556	236.966		284.078	292.357	293.382		364.222	349.452	341.986		218.334	212.204	217.29		288.136	270.135	263.508		313.937	351.339	356.795
	AT5G57090	cluster4	AGR, AGR1, EIR1, MM31, PIN2, WAV6	Auxin efflux carrier family protein	103.643	100.831	99.3539		107.506	111.643	106.693		137.941	124.637	125.556		106.577	112.688	122.12		107.474	113.313	111.878		133.771	139.681	132.505
	AT5G57420	cluster4	IAA33	indole-3-acetic acid inducible 33	2.74869	2.07674	2.22034		6.50947	6.04393	7.94786		11.0038	11.0696	10.7144		2.2999	1.69821	2.12364		5.8953	7.70816	8.08241		10.6308	12.7652	10.5682
	AT5G57770	cluster4	FL8	auxin canalization protein (DUF828)	20.3756	18.7727	20.1538		28.3327	32.8548	30.5119		34.0782	33.5401	35.7145		14.4023	13.9253	13.4424		21.435	22.5336	25.2044		30.9305	31.2761	33.258
	AT5G60450	cluster4	ARF4	auxin response factor 4	45.1391	41.4529	45.4071		58.85	56.0151	51.6488		76.6058	78.4259	84.6037		46.5786	44.7843	46.72		59.0345	58.2275	55.4283		83.0467	87.4598	85.4333
