## Supplementary Table S3 for "Enhanced auxin signaling hub triggers root hair growth at moderate low temperature in *Arabidopsis thaliana*"

### Sheet: results
	Sample				levels in pmol/ g FW
	treatment	genotype	rep.	#	TRP				IPyA				IAM				IAA				IAA-Asp				oxIAA				oxIAA-Glu				oxIAA-glc
	5d 22°C	Col-0	1	1	5576.98	5498.92	±	631.309	802.821	605.59	±	121.012	172.927	123.184	±	33.8539	98.471	77.9193	±	15.5292	<LOD	6.36925	±	4.12693	150.434	135.399	±	12.5225	24.4497	20.0892	±	3.54823	901.138	830.218	±	63.7758
			2	10	4826.8	RSD		0.114806	486.862	RSD		0.199824	87.3556	RSD		0.274823	55.0598	RSD		0.199298	<LOD	RSD		0.647946	115.673	RSD		0.0924862	17.1155	RSD		0.176623	881.599	RSD		0.0768182
			3	18	6488.74				531.002				97.1293				76.1556				2.24232				137.013				16.114				792.739
			4	26	5103.17				601.674				135.325				81.991				10.4962				138.475				22.6776				745.394
		yuc q	1	2	4672.07	3777.26	±	906.55	620.914	495.576	±	133.104	177.665	131.208	±	44.3916	73.0699	58.7015	±	13.9915	<LOD	6.28739	±	2.13595	87.226	80.9375	±	15.382	15.4401	13.2023	±	2.16853	681.222	690.709	±	83.5782
			2	11	2289.63	RSD		0.240002	361.41	RSD		0.268584	80.05	RSD		0.33833	40.3049	RSD		0.23835	<LOD	RSD		0.339719	58.1107	RSD		0.190048	10.4128	RSD		0.164254	569.694	RSD		0.121003
			3	19	4294.92				636.221				172.903				71.4405				4.15145				100.366				15.1913				804.391
			4	27	3852.4				363.76				94.2137				49.9907				8.42334				78.0475				11.7652				707.531
		sav 3-3	1	3	2869.63	3501.28	±	1494.38	422.342	424.508	±	94.0458	76.7514	102.954	±	32.3096	51.3572	54.8469	±	10.3042	<LOD	7.62444	±	4.75957	81.324	103.519	±	24.0294	13.9081	13.1993	±	3.28918	437.99	442.05	±	99.8911
			2	12	1801.51	RSD		0.42681	278.229	RSD		0.221541	102.004	RSD		0.313826	41.4464	RSD		0.187873	<LOD	RSD		0.624252	138.648	RSD		0.232127	11.1302	RSD		0.249193	281.13	RSD		0.225972
			3	20	5876.69				537.189				156.024				70.0121				2.86487				112.852				18.2134				538.54
			4	28	3457.3				460.272				77.0361				56.5718				12.384				81.2504				9.54553				510.54
		YUC 8 OE	1	4	5458.02	5615.64	±	622.077	1005.61	830.536	±	307.691	76.0391	48.4218	±	13.9425	84.0169	70.7787	±	12.7776	23.7919	18.3409	±	5.94817	845.433	621.703	±	177.168	53.8916	72.2168	±	19.0208	5312.3	3393.62	±	1004.8
			1	5	6548.6	RSD		0.110776	1242.08	RSD		0.370473	45.0868	RSD		0.28794	81.1126	RSD		0.18053	16.473	RSD		0.324312	756.475	RSD		0.284972	107.309	RSD		0.263385	3086.91	RSD		0.296086
			2	13	6092.61				NQ				41.2054				75.9772				14.7578				663.454				76.4372				3200
			3	21	4871.18				479.722				39.4237				63.2272				10.252				480.22				63.0731				2345.77
			4	29	5107.78				594.729				40.3539				49.5595				26.4299				362.931				60.3732				3023.12
	5d 22°C + 3d 10°C	Col-0	1	6	NQ	15010.4	±	10572.3	1060.09	1069.98	±	30.4583	119.269	220.161	±	69.6469	55.8113	90.3428	±	24.4334	<LOD	9.03231	±	6.1657	133.854	146.136	±	25.5443	19.7202	33.926	±	10.19	1189.34	1071.44	±	110.66
			2	14	29895.4	RSD		0.704332	1038.61	RSD		0.0284663	199.74	RSD		0.316345	78.8563	RSD		0.270452	<LOD	RSD		0.682628	111.975	RSD		0.174798	29.403	RSD		0.300359	1126.59	RSD		0.103281
			3	22	6347.51				1111.23				253.91				114.895				2.86661				159.02				40.3161				892.537
			4	30	8788.37				NQ				307.725				111.808				15.198				179.695				46.2649				1077.31
		yuc q	1	7	8426.05	7534.84	±	1133.51	962.482	969.434	±	144.949	308.017	284.473	±	33.7239	111.294	106.235	±	6.47788	<LOD	10.9574	±	2.82238	139.459	143.056	±	5.5615	20.8765	26.6245	±	5.93862	992.964	1268.1	±	180.15
			2	15	NQ	RSD		0.150435	1196.68	RSD		0.149519	242.987	RSD		0.118548	97.0862	RSD		0.0609769	<LOD	RSD		0.257578	147.215	RSD		0.0388764	20.5523	RSD		0.223051	1305.67	RSD		0.142062
			3	23	8243.16				922.891				260.943				113.29				8.13501				135.944				33.3405				1497.53
			4	31	5935.3				795.688				325.947				103.27				13.7798				149.606				31.7287				1276.25
		sav 3-3	1	8	11785.2	9411.04	±	3823.74	1065.24	888.484	±	280.13	444.096	522.341	±	237.792	115.435	116.797	±	10.4114	2.6483	7.52837	±	6.04994	110.788	146.522	±	23.5953	28.7715	35.9294	±	6.90829	905.674	942.909	±	78.9723
			2	16	3850.16	RSD		0.406304	493.06	RSD		0.31529	379.037	RSD		0.455243	102.707	RSD		0.089141	2.97509	RSD		0.803619	140.175	RSD		0.161036	29.4181	RSD		0.192274	847.805	RSD		0.0837539
			3	24	13906.7				NQ				337.329				116.979				6.88942				164.072				41.3783				1062.74
			4	32	8102.12				1107.16				928.903				132.067				17.6007				171.052				44.1497				955.422
		YUC 8 OE	1	9	8626.67	6721.93	±	1349.44	NQ	968.826	±	310.821	180.65	133.989	±	31.7535	138.741	110.455	±	26.2271	13.5091	14.9634	±	1.33712	540.307	462.482	±	138.932	61.6115	70.3645	±	11.1281	2409.4	2368.42	±	468.447
			2	17	NQ	RSD		0.200752	1384.52	RSD		0.320822	123.175	RSD		0.236985	134.123	RSD		0.237446	16.5749	RSD		0.089359	650.95	RSD		0.300404	83.416	RSD		0.158149	3080.45	RSD		0.197788
			3	25	5667.34				884.719				139.48				79.9196				13.7833				338.699				79.1501				2198.81
			4	33	5871.77				637.237				92.6519				89.0364				15.9865				319.973				57.2804				1785.03
		<LOD	level below the detection limit
		NQ	level not quantified

### Sheet: data-complete
				pmol/g
#	Name	rep.	Data file	ANT	TRP	TRA	IPyA	IAN	IAM	IAA	oxIAA	IAA-Asp	IAA-Glu	IAA-Glc	oxIAA-Glc	oxIAA-Asp	oxIAA-Glu
1	5d22°C_Col-0_1	1	240627-24-KM-SF_1.d	<LOD	5576.98	<LOD	802.821	NQ	172.927	98.471	150.434	<LOD	<LOD	NQ	901.138	<LOD	24.4497
10	5d22°C_Col-0_2	2	240627-24-KM-SF_10.d	<LOD	4826.8	<LOD	486.862	NQ	87.3556	55.0598	115.673	<LOD	<LOD	NQ	881.599	<LOD	17.1155
18	5d22°C_Col-0_3	3	240627-24-KM-SF_18.d	<LOD	6488.74	<LOD	531.002	NQ	97.1293	76.1556	137.013	2.24232	5.53788	NQ	792.739	<LOD	16.114
26	5d22°C_Col-0_4	4	240627-24-KM-SF_26.d	<LOD	5103.17	<LOD	601.674	NQ	135.325	81.991	138.475	10.4962	4.47028	NQ	745.394	<LOD	22.6776
2	5d22°C_yuc q_1	1	240627-24-KM-SF_2.d	<LOD	4672.07	<LOD	620.914	NQ	177.665	73.0699	87.226	<LOD	<LOD	NQ	681.222	<LOD	15.4401
11	5d22°C_yuc q_2	2	240627-24-KM-SF_11.d	<LOD	2289.63	<LOD	361.41	NQ	80.05	40.3049	58.1107	<LOD	<LOD	NQ	569.694	<LOD	10.4128
19	5d22°C_yuc q_3	3	240627-24-KM-SF_19.d	<LOD	4294.92	<LOD	636.221	NQ	172.903	71.4405	100.366	4.15145	<LOD	NQ	804.391	<LOD	15.1913
27	5d22°C_yuc q_4	4	240627-24-KM-SF_27.d	<LOD	3852.4	<LOD	363.76	NQ	94.2137	49.9907	78.0475	8.42334	<LOD	NQ	707.531	<LOD	11.7652
3	5d22°C_sav 3-3_1	1	240627-24-KM-SF_3.d	<LOD	2869.63	<LOD	422.342	NQ	76.7514	51.3572	81.324	<LOD	2.26223	NQ	437.99	<LOD	13.9081
12	5d22°C_sav 3-3_2	2	240627-24-KM-SF_12.d	<LOD	1801.51	<LOD	278.229	NQ	102.004	41.4464	138.648	<LOD	<LOD	NQ	281.13	<LOD	11.1302
20	5d22°C_sav 3-3_3	3	240627-24-KM-SF_20.d	<LOD	5876.69	<LOD	537.189	NQ	156.024	70.0121	112.852	2.86487	2.69257	NQ	538.54	<LOD	18.2134
28	5d22°C_sav 3-3_4	4	240627-24-KM-SF_28.d	111.653	3457.3	<LOD	460.272	NQ	77.0361	56.5718	81.2504	12.384	2.57111	NQ	510.54	<LOD	9.54553
4	5d22°C_YUC 8 OE_1	1	240627-24-KM-SF_4.d	<LOD	5458.02	<LOD	1005.61	NQ	76.0391	84.0169	845.433	23.7919	48.5608	NQ	5312.3	9.10335	53.8916
5	5d22°C_YUC 8 OE_1	1	240627-24-KM-SF_5.d	<LOD	6548.6	<LOD	1242.08	NQ	45.0868	81.1126	756.475	16.473	42.9477	NQ	3086.91	15.4108	107.309
13	5d22°C_YUC 8 OE_2	2	240627-24-KM-SF_13.d	348.365	6092.61	<LOD	NQ	NQ	41.2054	75.9772	663.454	14.7578	32.3263	NQ	3200	<LOD	76.4372
21	5d22°C_YUC 8 OE_3	3	240627-24-KM-SF_21.d	<LOD	4871.18	<LOD	479.722	NQ	39.4237	63.2272	480.22	10.252	22.7681	NQ	2345.77	7.53656	63.0731
29	5d22°C_YUC 8 OE_4	4	240627-24-KM-SF_29.d	<LOD	5107.78	<LOD	594.729	NQ	40.3539	49.5595	362.931	26.4299	23.1449	NQ	3023.12	<LOD	60.3732
6	5d22°C + 3d10°C_Col-0_1	1	240627-24-KM-SF_6.d	115.088	NQ	<LOD	1060.09	NQ	119.269	55.8113	133.854	<LOD	5.23604	NQ	1189.34	<LOD	19.7202
14	5d22°C + 3d10°C_Col-0_2	2	240627-24-KM-SF_14.d	<LOD	29895.4	<LOD	1038.61	NQ	199.74	78.8563	111.975	<LOD	<LOD	NQ	1126.59	<LOD	29.403
22	5d22°C + 3d10°C_Col-0_3	3	240627-24-KM-SF_22.d	<LOD	6347.51	<LOD	1111.23	NQ	253.91	114.895	159.02	2.86661	<LOD	NQ	892.537	<LOD	40.3161
30	5d22°C + 3d10°C_Col-0_4	4	240627-24-KM-SF_30.d	153.751	8788.37	<LOD	NQ	NQ	307.725	111.808	179.695	15.198	<LOD	NQ	1077.31	<LOD	46.2649
7	5d22°C + 3d10°C_yuc q_1	1	240627-24-KM-SF_7.d	<LOD	8426.05	<LOD	962.482	NQ	308.017	111.294	139.459	<LOD	<LOD	NQ	992.964	<LOD	20.8765
15	5d22°C + 3d10°C_yuc q_2	2	240627-24-KM-SF_15.d	1380.95	NQ	<LOD	1196.68	NQ	242.987	97.0862	147.215	<LOD	<LOD	NQ	1305.67	<LOD	20.5523
23	5d22°C + 3d10°C_yuc q_3	3	240627-24-KM-SF_23.d	<LOD	8243.16	<LOD	922.891	NQ	260.943	113.29	135.944	8.13501	<LOD	NQ	1497.53	<LOD	33.3405
31	5d22°C + 3d10°C_yuc q_4	4	240627-24-KM-SF_31.d	1076.63	5935.3	<LOD	795.688	NQ	325.947	103.27	149.606	13.7798	<LOD	NQ	1276.25	<LOD	31.7287
8	5d22°C + 3d10°C_sav 3-3_1	1	240627-24-KM-SF_8.d	<LOD	11785.2	<LOD	1065.24	NQ	444.096	115.435	110.788	2.6483	<LOD	NQ	905.674	<LOD	28.7715
16	5d22°C + 3d10°C_sav 3-3_2	2	240627-24-KM-SF_16.d	<LOD	3850.16	<LOD	493.06	NQ	379.037	102.707	140.175	2.97509	<LOD	NQ	847.805	<LOD	29.4181
24	5d22°C + 3d10°C_sav 3-3_3	3	240627-24-KM-SF_24.d	<LOD	13906.7	<LOD	NQ	NQ	337.329	116.979	164.072	6.88942	<LOD	NQ	1062.74	<LOD	41.3783
32	5d22°C + 3d10°C_sav 3-3_4	4	240627-24-KM-SF_32.d	311.35	8102.12	<LOD	1107.16	NQ	928.903	132.067	171.052	17.6007	<LOD	NQ	955.422	<LOD	44.1497
9	5d22°C + 3d10°C_YUC 8 OE_1	1	240627-24-KM-SF_9.d	474.089	8626.67	<LOD	NQ	NQ	180.65	138.741	540.307	13.5091	<LOD	NQ	2409.4	<LOD	61.6115
17	5d22°C + 3d10°C_YUC 8 OE_2	2	240627-24-KM-SF_17.d	<LOD	NQ	<LOD	1384.52	NQ	123.175	134.123	650.95	16.5749	<LOD	NQ	3080.45	<LOD	83.416
25	5d22°C + 3d10°C_YUC 8 OE_3	3	240627-24-KM-SF_25.d	<LOD	5667.34	<LOD	884.719	NQ	139.48	79.9196	338.699	13.7833	<LOD	NQ	2198.81	19.8501	79.1501
33	5d22°C + 3d10°C_YUC 8 OE_4	4	240627-24-KM-SF_33.d	<LOD	5871.77	<LOD	637.237	NQ	92.6519	89.0364	319.973	15.9865	<LOD	NQ	1785.03	16.839	57.2804
<LOD	level below the detection limit
NQ	level not quantified

### Sheet: List of compounds
Compound name	Abbreviation
anthranilic acid	ANT
tryptamine	TRA
tryptophan	TRP
indole-3-acetamid	IAM
indole-3-acetonitrile	IAN
indole-3-pyruvic acid	IPyA
indole-3-acetic acid	IAA
IAA-aspartate	IAA-Asp
IAA-glutamate	IAA-Glu
IAA-glucose	IAA-glc
2-oxoindole-3-acetic acid	oxIAA
oxIAA-glucose	oxIAA-glc
oxIAA-aspartate	oxIAA-Asp
oxIAA-glutamate	oxIAA-Glu
